# PWAS: Proteome-Wide Association Study

**DOI:** 10.1101/812289

**Authors:** Nadav Brandes, Nathan Linial, Michal Linial

## Abstract

Over the last two decades, GWAS (Genome-Wide Association Study) has become a canonical tool for exploratory genetic research, generating countless gene-phenotype associations. Despite its accomplishments, several limitations and drawbacks still hinder its success, including low statistical power and obscurity about the causality of implicated variants. We introduce PWAS (Proteome-Wide Association Study), a new method for detecting protein-coding genes associated with phenotypes through protein function alterations. PWAS aggregates the signal of all variants jointly affecting a protein-coding gene and assesses their overall impact on the protein’s function using machine-learning and probabilistic models. Subsequently, it tests whether the gene exhibits functional variability between individuals that correlates with the phenotype of interest. By collecting the genetic signal across many variants in light of their rich proteomic context, PWAS can detect subtle patterns that standard GWAS and other methods overlook. It can also capture more complex modes of heritability, including recessive inheritance. Furthermore, the discovered associations are supported by a concrete molecular model, thus reducing the gap to inferring causality. To demonstrate its applicability for a wide range of human traits, we applied PWAS on a cohort derived from the UK Biobank (~330K individuals) and evaluated it on 49 prominent phenotypes. We compared PWAS to existing methods, proving its capacity to recover causal protein-coding genes and highlighting new associations with plausible biological mechanism.
