## Supplementary Table S1 for "PWAS: Proteome-Wide Association Study"

### Sheet: Sheet1
Variant index	dbSNP ID	Protein sequence effect	Effect score	Allele frequency	GWAS p-value	Cohen's d
1	rs201163858	M15T	0.585436	1.48846e-06	0.12548	0.0286495
2	rs79777494	P18L	0.762029	0.000137462	1	-0.0107602
3	rs3219484	V22M	0.893587	0.0720258	0.039848	0.0372942
4	rs75321043	G25D	0.760578	0.000194908	1	-0.0184301
5	rs563275223	N42S	0.883054	1.5476e-05	1	-0.00573798
6	rs541110664	G60R	0.555095	3.71311e-06	1	-0.0114078
7	rs558707786	H82R	0.392269	1.40801e-05	1	0
8	rs748170941	W100*	0	6.17913e-05	0.710385	-0.00857396
9	rs564930066	D158H	0.0431779	3.62783e-05	0.0438205	0.0215884
10	rs201103359	A162T	0.0897528	1.96316e-06	1	-0.00808589
11	rs34612342	Y176C	0.0278722	0.00216553	0.0521075	0.0306173
12	rs533899702	R182Q	0.0733181	7.44634e-06	0.476398	-0.0186041
13	rs538383136	R200P	0.0951739	2.5143e-06	0.551999	0.0100159
14	rs200872702	I220V	0.600262	0.00011079	0.634386	-0.0214658
15	rs200965879	I223V	0.561672	6.45872e-05	0.209754	0.0175036
16	rs369854269	A224T	0.105615	1.84972e-05	0.950001	-0.00132043
17	rs147487160	G230V	0.0557858	2.59878e-06	0.105386	0.0377269
18	rs200165598	V231M	0.0634382	4.39861e-05	0.865548	0.00445484
19	rs200495564	R242C	0.0259926	7.52679e-06	1	-0.0111046
20	rs564919438	P250R	0.0425627	4.71078e-05	0.597921	-0.0121026
21	rs149866955	R271Q	0.124375	0.000405598	0.570785	0.00962745
22	rs140156029	R304Q	0.317013	1.90322e-05	1	-0.0189028
23	rs138089183	R306C	0.292558	0.000509115	0.582632	-0.00975463
24	rs149342980	R308K	0.302059	3.37117e-06	1	-0.00277821
25	rs77542170	canonical splicing affected in intron #10	0	5.72978e-05	0.838811	-0.00585751
26	rs558173961	S321L	0.721193	1.06083e-05	1	-0.0188926
27	rs147718169	V326M	0.741717	7.65754e-05	0.649546	-0.0154704
28	rs3219489	Q335H	0.799612	0.253468	0.00703171	0.0493251
29	rs35352891	A370V	0.250845	2.38597e-05	1	-0.0144052
30	rs36053993	G393D	0.0307751	0.00574072	0.00122837	0.053153
31	rs529008617	P402L	0.0361734	0.000116535	0.560799	0.00781179
32	rs559963863	S403Y	0.0415005	8.93882e-06	1	-0.0029461
33	rs144079536	L417M	0.43744	0.000386433	0.470133	0.0117455
34	rs150792276	R423C	0.221321	0.00130316	0.638482	0.00823427
35	rs192816572	A470T	0.245947	0.000217476	0.0103025	0.0336468
36	rs121908381	E477*	0	7.73116e-05	0.736447	-0.00916987
37	rs140288388	canonical splicing affected in intron #14	0	2.98497e-05	0.970162	-0.00165651
38	rs535102558	F491L	0.235506	3.91144e-05	1	-0.00962419
39	rs3219494	G500E	0.273915	4.36079e-05	0.644314	-0.00997393
40	rs563885946	K506Q	0.797464	4.21718e-05	1	-0.00909399
41	rs140118273	S512F	0.789256	0.0125316	0.0569015	-0.0398726
42	rs369410616	R516Q	0.755956	2.14419e-06	1	0
43	rs182537898	Q524*	0	0.000570254	0.636845	0.00780309
44	rs3219496	L526M	0.741847	5.29209e-05	0.149674	0.0206764
45	rs147923905	D527Y	0.233128	8.89699e-05	0.679375	-0.0186332
46	rs3219497	R531Q	0.749906	0.000873418	0.766464	-0.00597836
47	rs151196169	T536A	0.810604	5.53065e-05	0.704552	-0.0109989
