## Supplementary Table S4 for "PWAS: Proteome-Wide Association Study"

### Sheet: Sheet1
Phenotype	Gene Symbol	Chrom	Combined (Generalized) q-value	Dominant q-value	Dominant r / Cohen's d	Recessive q-value	Recessive r / Cohen's d
Body mass index	TAB3	X	7E-06	2.6E-06	0.012	0.00051	0.0081
Waist circumference	TAB3	X	1.2E-28	1.6E-22	0.024	1.9E-27	0.011
Waist circumference	RAI2	X	4.4E-15	5.7E-08	0.015	5.6E-12	0.0032
Waist circumference	GSDMC	8	3E-07	3.2E-06	0.00075	0.0011	0.0023
Waist circumference	PLCL1	2	3.2E-06	0.001	-0.00051	0.0011	-0.0031
Waist circumference	ABCC8	11	4E-06	0.017	0.00087	2.1E-05	0.00035
Waist circumference	ACP1	2	7.7E-06	2.6E-05	0.00066	0.01	-0.0015
Waist circumference	TM4SF1	3	8E-05	0.89	n.s.	4E-05	-0.0037
Waist circumference	ZFP36L2	2	8.6E-05	2.2E-05	-0.0031	0.98	n.s.
Waist circumference	ACVR1C	2	0.00024	0.00011	0.0012	0.94	n.s.
Waist circumference	CCDC50	3	0.00036	0.0079	-0.0038	0.028	-0.0022
Waist circumference	RMI1	9	0.00037	0.024	0.0023	0.0041	0.0011
Waist circumference	FLNB	3	0.00056	0.13	n.s.	0.034	-0.0004
Hip circumference	SEMA3D	7	6.3E-07	7.4E-05	0.0035	0.001	0.00034
Hip circumference	ARHGAP12	10	2.1E-06	7.1E-07	-0.00073	0.37	n.s.
Hip circumference	CSGALNACT2	10	3.7E-05	0.00018	-0.002	0.009	-0.0021
Hip circumference	C4orf36	4	4.8E-05	2.3E-05	-0.0019	0.00014	0.0038
Intraocular pressure	FOXG1	14	2.3E-14	1	n.s.	2.6E-15	0.031
Intraocular pressure	GAPT	5	4.2E-06	1	n.s.	6.5E-07	-0.021
Intraocular pressure	CLVS2	6	0.0043	0.98	n.s.	0.0018	0.016
Monocyte count	CSTF2T	10	1.9E-27	0.46	n.s.	2.5E-26	-0.019
Monocyte count	IL1B	2	4.3E-12	0.85	n.s.	1.1E-12	-0.014
Monocyte count	LATS1	6	1.9E-07	0.81	n.s.	1.3E-07	-0.012
Monocyte count	GPD1L	3	2.9E-06	0.92	n.s.	1E-06	-0.01
Monocyte count	PPP1R3B	8	0.00027	0.79	n.s.	0.00013	-0.009
WBC count	OSGEP	14	1.4E-18	0.67	n.s.	2.3E-18	-0.017
WBC count	PFKP	10	3.7E-10	0.78	n.s.	1.2E-10	-0.013
WBC count	PRPF39	14	2E-09	0.99	n.s.	6.1E-10	-0.012
WBC count	INPP1	2	3.1E-05	0.66	n.s.	1.4E-05	-0.0093
WBC count	ZIC5	13	3.1E-05	0.69	n.s.	2.6E-05	-0.0094
WBC count	GOLIM4	3	0.00018	0.48	n.s.	0.00014	-0.0085
HLS reticulocyte count	MFSD14A	1	1.5E-09	0.58	n.s.	2.1E-09	0.012
HLS reticulocyte count	ITGB1BP1	2	3.9E-06	0.65	n.s.	3.1E-06	-0.01
Eosinophil counts	FOXP1	3	2.6E-16	0.89	n.s.	9.8E-17	-0.016
Eosinophil counts	CD80	3	3E-06	0.97	n.s.	1.1E-06	-0.01
Reticulocyte count	STYX	14	1.3E-45	0.96	n.s.	1.4E-46	-0.026
Reticulocyte count	NSUN2	5	5.2E-10	0.84	n.s.	1.6E-10	-0.013
Reticulocyte count	LYRM7	5	1.7E-08	0.95	n.s.	4.5E-09	0.012
Reticulocyte count	SPOPL	2	4.6E-06	0.98	n.s.	1.5E-06	-0.01
Lymphocyte counts	INPP1	2	3.4E-12	0.5	n.s.	1.8E-12	-0.014
Lymphocyte counts	TMEM26	10	1.1E-06	0.95	n.s.	6.6E-07	-0.01
Mean corpuscular hemoglobin	TMEM243	7	1.2E-07	0.72	n.s.	6E-08	0.011
Red cell distribution width	TAB3	X	5.2E-08	2.9E-07	0.01	2.1E-07	0.011
Red cell distribution width	MLLT3	9	1.1E-05	0.76	n.s.	7.9E-06	-0.01
Red cell distribution width	KIAA1210	X	3.2E-05	0.004	0.0043	9E-05	0.0097
Red cell distribution width	RAI2	X	6.9E-05	0.032	0.0057	0.00017	0.0092
HLS reticulocyte % of red cells	IL6	7	1.8E-126	1	n.s.	7.3E-128	-0.043
HLS reticulocyte % of red cells	STYX	14	1.9E-06	1	n.s.	6.5E-07	-0.011
HLS reticulocyte % of red cells	MFSD14A	1	0.00027	0.4	n.s.	0.0018	0.008
Colorectal cancer	MUTYH	1	2.3E-06	0.34	n.s.	0.00012	-0.079
Chronic lymphocytic leukemia	FAM160B1	10	0.0033	0.99	n.s.	0.048	0.06
Type 2 diabetes	POU3F4	X	0.0016	0.00052	0.04	0.00078	0.033
Type 2 diabetes	USP26	X	0.0016	0.015	0.049	0.035	0.011
