## Supplementary Table S5 for "PWAS: Proteome-Wide Association Study"

### Sheet: Sheet1
GWAS catalog	UKBB field / ICD-10	OMIM entries (with phenotype mapping key 3)	EFO	Type	Relvant gender	Comments
General
Height	50	-	EFO_0004339	Continuous	All
Body mass index; Obesity-related traits; Obesity	21001	601665	EFO_0004340	Continuous	All	UKBB is BMI, OMIM is obesity
Waist circumference adjusted for body mass index	48	-	EFO_0007789	Continuous	All	Adjusted for the UKBB field 21001 (by including in the covariates)
Hip circumference adjusted for BMI	49	-	EFO_0008039	Continuous	All
Diastolic blood pressure	4079	-	EFO_0006336	Continuous	All
Systolic blood pressure	4080	-	EFO_0006335	Continuous	All
Menarche (age at onset)	2714	-	EFO_0003930	Continuous	Females
Menopause (age at onset)	3581	-	EFO_0003922	Continuous	Females
Intraocular pressure	5254, 5262	-	EFO_0004695	Continuous	All	Maximum between the two UKBB fields
Hand grip strength	46, 47	-	EFO_0006941	Continuous	All	Maximum between the two UKBB fields
Male-pattern baldness	2395	-	-	Categorical	Males
Blood
Platelet count	30080	-	EFO_0004309	Continuous	All
Monocyte count	30130	-	EFO_0005091	Continuous	All
Red blood cell count	30010	-	EFO_0004305	Continuous	All
White blood cell count	30000	-	EFO_0004308	Continuous	All
High light scatter reticulocyte count	30300	-	-	Continuous	All
Eosinophil counts	30150	-	EFO_0004842	Continuous	All
Reticulocyte count	30250	-	EFO_0007986	Continuous	All
Lymphocyte counts	30120	-	EFO_0004587	Continuous	All
Mean platelet volume	30100	-	EFO_0004584	Continuous	All
Mean corpuscular volume	30040	-	EFO_0004526	Continuous	All
Mean corpuscular hemoglobin	30050	-	EFO_0004527	Continuous	All
Neutrophil count	30140	-	EFO_0004833	Continuous	All
Red cell distribution width	30070	-	EFO_0009188	Continuous	All
Platelet distribution width	30110	-	EFO_0007984	Continuous	All
High light scatter reticulocyte percentage of red cells	30290	-	-	Continuous	All
Cancer
Breast cancer	C50	114480	-	Binary	Females
Epithelial ovarian cancer	C56	167000	EFO_0001075	Binary	Females
Prostate cancer	C61	176807	EFO_0001663	Binary	Males
Colorectal cancer	C18	114500	EFO_0005842	Binary	All
Lung cancer	C34	211980	EFO_0001071	Binary	All
Chronic lymphocytic leukemia	C91	-	EFO_0000095	Binary	All
Pancreatic cancer	C25	260350	EFO_0002618	Binary	All
Melanoma	C43	614456, 615134, 615848, 155601, 609048, 613972, 613099	EFO_0000756	Binary	All
Disease
Schizophrenia	F20	181500	EFO_0000692	Binary	All
Bipolar disorder	F31	-	EFO_0000289	Binary	All
Major depressive disorder	F33	608516	EFO_0003761	Binary	All
Parkinson's disease	G20	168600, 168601, 260300, 600116, 605543, 605909, 606324, 606693, 607060, 607688, 610297, 612953, 613643, 614203, 614251, 615528, 615530, 616710, 616840	EFO_0002508	Binary	All
Stroke	I63	601367	EFO_0000712	Binary	All
Hypertension	I10	145500	EFO_0000537	Binary	All
Sudden cardiac arrest	I46	-	EFO_0004278	Binary	All
Type 1 diabetes	E10	-	EFO_0001359	Binary	All
Type 2 diabetes	E11	125853	EFO_0001360	Binary	All
Systemic sclerosis	M34	-	EFO_0000717	Binary	All
Multiple sclerosis	G35	126200	EFO_0003885	Binary	All
Systemic lupus erythematosus	M32	152700	EFO_0002690	Binary	All
Rheumatoid arthritis	M05, M06	180300	EFO_0000685	Binary	All
Asthma	J45	600807	EFO_0000270	Binary	All
Crohn's disease; Ulcerative colitis; Inflammatory bowel disease; Chronic inflammatory diseases (ankylosing spondylitis, Crohn's disease, psoriasis, primary sclerosing cholangitis, ulcerative colitis) (pleiotropy)	K50, K51	266600	EFO_0003767	Binary	All
