## Supplementary Table S6 for "PWAS: Proteome-Wide Association Study"

### Sheet: Sheet1
Disease name	OMIM entries (with phenotype mapping key 3)	ICD-10 codes
Psoriasis	PS177900	L40
Gout	300661, 138900	M10
Agranulocytosis	PS202700	D70
Osteoporosis	166710	M80, M81
Deafness	PS304500, PS220290	H90, H91
Cardiomyopathy	PS115200	I42
